# Disrupting peroxisomes alters lipid metabolism in melanoma and uncovers a novel therapeutic vulnerability in combination with MAPK-targeted therapies

**DOI:** 10.1101/2022.10.25.513718

**Authors:** Fan Huang, Feiyang Cai, Michael S. Dahabieh, Kshemaka Gunawardena, Ali Talebi, Jonas Dehairs, Farah El-Turk, Jae Yeon Park, Christophe Goncalves, Natascha Gagnon, Jie Su, Perrine Gaub, Jean-Sébastien Joyal, John J Mitchell, Johannes V Swinnen, Wilson H. Miller, Sonia V. del Rincón

## Abstract

Melanomas reprogram their metabolism to rapidly adapt to therapy-induced stress conditions, allowing them to persist and ultimately develop resistance. We report that a subpopulation of melanoma cells tolerate MAPK pathway inhibitors (MAPKi) through a concerted metabolic reprogramming mediated by peroxisomes and UDP-glucose ceramide glycosyltransferase (UGCG). Compromising peroxisome biogenesis, by repressing PEX3 expression, potentiates the pro-apoptotic effects of MAPKi via an induction of ceramides, an effect limited by UGCG-mediated ceramide metabolism. Co-targeting PEX3 and UGCG selectively eliminates a subset of metabolically active, drug-tolerant CD36^+^ melanoma persister cells, thereby sensitizing melanoma to MAPKi and delaying resistance. Increased levels of peroxisomal genes and *UGCG* are found in patient-derived MAPKi-relapsed melanomas, and simultaneously inhibiting PEX3 and UGCG restores MAPKi sensitivity in multiple models of therapy resistance. Finally, triple therapy comprised of a newly identified inhibitor of the PEX3-PEX19 interaction, a UGCG inhibitor and a MAPKi demonstrates potent anti-tumor activity in pre-clinical melanoma models, thus representing a promising approach for melanoma treatment.

**Highlights:**

- Inhibiting peroxisome biogenesis uncovers a metabolic vulnerability in melanoma
- CD36^+^ persister melanoma cells tolerate MAPK-targeted therapy through peroxisome/UGCG mediated metabolic rewiring
- Dual blockade of PEX3 and UGCG potentiates melanoma response to MAPK-targeted therapies and restores therapeutic sensitivity in MAPKi-resistant tumors
- NNC 55-0396 is a PEX3-PEX19 binding inhibitor with potent anti-tumor activity in melanoma
