## Supplementary material for "Disrupting peroxisomes alters lipid metabolism in melanoma and uncovers a novel therapeutic vulnerability in combination with MAPK-targeted therapies": Table S5

### Sheet: Sheet1
Supplementary Table 5. Detailed information of patients, risk scores and risk factor characterization.
Dataset	Patient #	BOR	PFS (Days)	Treatment	Risk score	Risk factors	Note
Kwong et al., 2015	2	-65.5	256	BRAFi	0
PMID: 25705882	4	-56	106	BRAFi	3	1, 2b, 3b
EGA S00001000992	15	-16.5	167	BRAFi	2	2b, 3a
RNA-seq	24	-53	142	BRAFi	2	2a, 3a
	6	-59.9	726	BRAFi + MEKi	1	1
	7	-100	540	BRAFi + MEKi	1	3b
	9	-45	220	BRAFi + MEKi	2	1, 3b
	10	-13	82	BRAFi + MEKi	0
	12	-88.9	600*	BRAFi + MEKi	0		*365, stopped at 600
	13	-57.9	273*	BRAFi + MEKi	0		*Stroke
	16	-19.5	308	BRAFi + MEKi	1	3a
	19	48.7	498	BRAFi + MEKi	3	1, 2b, 3b
	22	-42	85	BRAFi + MEKi	2	2a, 3a
	25	-64	101	BRAFi + MEKi	2	2a, 3a
	34	-48.6	420	BRAFi + MEKi	3	1, 2b, 3b
Hugo et al., 2015	1	-60	212	BRAFi	3	1, 2b, 3a
PMID: 26359985	2	-22	161	BRAFi	2	1, 2a
GSE65186	3	-53	137	BRAFi	0
RNA-seq	4	-57	196	BRAFi	1	1
	5	-32	258	BRAFi	1	3b
	6	5	132	BRAFi	2	1, 2a
	8	-31	238	BRAFi	0
	9	-72	97	BRAFi	2	1, 3b
	10	-80	383	BRAFi	1	2b
	15	-72	373	BRAFi	3	1, 2a, 3ab
	16	-21	108	BRAFi	2	1, 2b
	17	-91	327	BRAFi	1	3a
	20	-64	153	BRAFi	0
	18	-70	307	BRAFi + MEKi	0
	19	-51	562	BRAFi + MEKi	2	1, 3a
	20	-60	167	BRAFi + MEKi	2	1, 2a
	22	N/A	60	BRAFi + MEKi	2	2a, 3b
	23	> -30	300	BRAFi + MEKi	0
	24	-100	365	BRAFi + MEKi	1	3b
Song et al., 2017	1**	-32	258	BRAFi			**Same patient as Hugo et al., 2015 #5
PMID: 28864476	2**	-80	383	BRAFi			**Same patient as Hugo et al., 2015 #10
GSE75313	3	-46	145	BRAFi + MEKi	3	1, 2b, 3b
RNA-seq	4	-63	1095*	BRAFi + MEKi	0		*>1095
	6	< -30	300	BRAFi + MEKi	1	3b
	8	>-30	50	BRAFi + MEKi	1	3a
	9	> -30	90	BRAFi + MEKi	2	1, 3a
Tirosh et al., 2016	1	-100	540	BRAFi + MEKi	1	2b
PMID: 27124452	2	-20	300	BRAFi + MEKi	2	1, 3a
N/A (Table S9)	3	-51	150	BRAFi	2	2a, 3a
RNA-seq	4	-42	90	BRAFi + MEKi	1	2b
	5	-53	60	BRAFi + MEKi	2	1, 3a
	6	-23	60	BRAFi + MEKi	2	2a, 3a
Kakavand et al., 2017	1	-15	90	BRAFi	2	1, 3a
PMID: 28724663	2	-26	111	BRAFi	0
GSE99898	3	-56	117	BRAFi	0
Microarray	4	N/A	117	BRAFi	2	1, 3b
	5	-67	207	BRAFi	0
	6	-62	216	BRAFi	0
	7	-14	222	BRAFi	0
	8	-89	273	BRAFi	1	3b
	9	-32	324	BRAFi	1	1
	10	-17	105	BRAFi	1	3a
	11	-58	171	BRAFi	0
	12	-46	390	BRAFi	2	2b, 3a
	13	11	78	BRAFi + MEKi	2	1, 3b
	14	-63	108	BRAFi + MEKi	3	1, 2b, 3b
	15	-53	108	BRAFi + MEKi	2	2b, 3a
	16	-12	126	BRAFi + MEKi	2	1, 3a
	17	-30	654	BRAFi + MEKi	0
Long et al., 2014	1**	11	78	BRAFi + MEKi			**Same patient as Kakavand et al., 2017 #13
PMID: 25452114	2	-14	93	BRAFi + MEKi	2	2a, 3a
GSE61992	3	-2	105	BRAFi + MEKi	2	1, 3a
Microarray	4**	-63	108	BRAFi + MEKi			**Same patient as Kakavand et al., 2017 #14
	5**	-53	108	BRAFi + MEKi			**Same patient as Kakavand et al., 2017 #15
	6**	-4	126	BRAFi + MEKi			**Same patient as Kakavand et al., 2017 #16
	7	-52	159	BRAFi + MEKi	1	3a
	9	-96	273	BRAFi + MEKi	1	2a
	10	-17	276	BRAFi + MEKi	2	2a, 3b
Rizos et al., 2014	1	-71	672	BRAFi	1	3a
PMID: 24463458	2	-61	392	BRAFi	1	3ab
GSE50509	3	-32	328.3	BRAFi	1	1
Microarray	4**	-89	275.8	BRAFi			**Same patient as Kakavand et al., 2017 #08
	5**	-14	224	BRAFi			**Same patient as Kakavand et al., 2017 #07
	7**	-62	219.8	BRAFi			**Same patient as Kakavand et al., 2017 #06
	8**	-67	210.7	BRAFi			**Same patient as Kakavand et al., 2017 #05
	9	-63	209.3	BRAFi	2	1, 3a
	10	-60	209.3	BRAFi	2	1, 2b
	11**	N/A	119	BRAFi			**Same patient as Kakavand et al., 2017 #04
	12**	-71	118.3	BRAFi			**Same patient as Kakavand et al., 2017 #03
	13	-5	116.9	BRAFi	2	2b, 3a
	14	-26	112	BRAFi	2	2a,3a
	17	N/A	93.8	BRAFi	3	1, 2b, 3b
	18	-25	84.7	BRAFi	2	1, 3a
	21	N/A	58.1	BRAFi	2	2b, 3a
	23	-44	224	BRAFi	3	1, 2b, 3b
	24	-53	209.3	BRAFi	1	3a
	25**	-58	174.3	BRAFi			**Same patient as Kakavand et al., 2017 #11
	28	N/A	154	BRAFi	0
	30**	-17	107.1	BRAFi			**Same patient as Kakavand et al., 2017 #10
*Censored subjects
** Same patient data also appeared in other dataset
Risk factor 1: CD36 upregulation after MAPKi treatment
Risk factor 2a: High baseline expression of AGPS before MAPKi treatment
Risk factor 2b: Increased expression of AGPS after MAPKi treatment
Risk factor 3a: High baseline expression of UGCG before MAPKi treatment
Risk factor 3b: Increased expression of UGCG after MAPKi treatment
