## Supplementary material for "Disrupting peroxisomes alters lipid metabolism in melanoma and uncovers a novel therapeutic vulnerability in combination with MAPK-targeted therapies": Table S6

### Sheet: CIBERSORTx_Job2_scgene-expressi
Supplementary Table 6. Melanoma cell state gene expression matrix
NAME	Dedifferentiated	NCSC	Pigmented	Melanocytic (proliferative)	SMC
AARS2	1	1	1	36.1295	1
ABCA2	31.9929	1	1	1	1
ABCA3	63.7235	20.1795	1	1	1
ABCA5	1	1	24.9027	1	1
ABCA6	60.1394	1	1	1	1
ABCC10	1	50.7502	1	1	23.8915
ABHD17B	26.1118	1	1	1	1
ABHD6	26.7167	1	1	1	1
ABL1	1	1	36.9049	1	34.7398
ABLIM1	1	1	72.7674	72.009	65.3851
ABLIM3	1	40.7155	1	15.4245	1
ABRAXAS2	1	1	1	30.368	1
AC004453.1	1	13.2908	19.994	1	1
AC005550.2	31.8507	1	1	1	1
AC007388.1	1	25.5245	1	1	1
AC009948.1	1	1	1	28.1905	1
AC010186.2	1	1	27.0106	17.1542	1
AC012146.1	46.1329	1	1	1	1
AC021078.1	48.6178	1	1	1	1
AC022075.1	31.6067	1	1	20.1104	1
AC024075.2	1	32.3578	1	1	1
AC026412.1	1	1	20.7631	19.3472	1
AC068888.1	35.3269	57.4081	1	1	1
AC073869.1	1	31.0696	1	1	1
AC091932.1	39.6018	1	1	1	1
AC114491.1	1	20.7066	1	1	1
AC115223.1	1	22.0087	1	1	1
AC116050.1	43.775	29.8022	1	1	1
AC116533.1	1	30.3128	32.0577	1	1
AC124312.1	40.2009	1	1	1	1
AC136632.1	1	21.6328	1	1	1
AC211433.1	21.49	1	1	1	1
AC245595.1	24.6153	1	1	1	1
ACOX1	1	1	1	28.3814	18.7698
ACOX3	1	1	36.7252	24.543	1
ACP6	1	19.8356	1	1	1
ACSL4	112.227	1	1	25.4757	1
ACTBP2	1	94.1015	1	7.80871	64.8229
ACVR1	32.2238	1	1	1	1
ACVR2A	1	1	22.3945	1	24.2327
ADA	1	1	1	34.7269	36.0378
ADAMTS3	37.8734	1	1	1	1
ADAMTS4	42.1374	221.699	1	24.0314	1
ADCK2	211.417	1	38.6658	19.7684	1
ADCK5	1	40.8606	1	1	1
ADCY6	1	76.6515	1	1	1
ADGRA3	1	1	1	28.6275	29.4595
ADGRG1	1	1	159.898	66.2305	55.023
ADGRG6	51.4031	103.216	1	1	1
AFAP1L2	15.7597	175.632	1	1	1
AGAP1	1	41.4688	1	1	1
AGFG1	1	1	1	21.071	24.0949
AHCYL2	1	1	70.2026	27.367	42.7483
AIFM2	1	1	37.4543	23.6371	1
AL034376.1	1	1	31.1072	1	1
AL078590.3	1	1	35.6451	18.2754	22.8328
AL109918.1	61.0316	1	1	39.8436	1
AL136454.1	1	26.2283	1	1	1
AL355478.1	1	38.4882	1	1	23.9308
AL450998.2	1	23.3171	1	1	1
ALDH1A1	1	1	183.245	140.172	100.161
ALYREF	28.0145	1	1	1	1
ANGEL1	1	29.233	1	1	1
ANGPTL4	138.422	1	1	1	1
ANKRD37	1	1	13.7316	1	1
ANKRD46	1	1	1	30.3593	24.711
ANLN	1	1	1	282.175	1
ANXA3	1	1	1	24.2061	28.9655
AP4B1	1	36.3768	1	1	1
APBA3	1	34.8701	1	1	1
APOC1	181.957	1	266.016	39.7306	1
APTR	1	1	1	26.3053	29.5529
AQP1	1	525.282	1	1	1
ARAP3	24.308	1	1	1	29.5542
ARHGAP10	38.618	1	1	1	1
ARHGAP11A	1	1	1	66.4357	1
ARHGAP31	1	1	59.322	46.1524	46.2839
ARHGEF10L	1	42.3064	1	1	1
ARHGEF28	155.434	1	1	1	1
ARMCX4	1	93.8009	1	1	1
ARRB1	1	1	28.0192	26.9293	1
ARRDC1	1	29.5571	1	1	1
ARRDC4	1	1	1	30.3912	1
ASB13	1	1	49.5729	35.2875	43.0898
ASB6	1	1	1	32.5095	1
ASCC1	1	1	1	32.7316	37.2461
ASF1B	1	1	1	129.955	1
ASNS	1	67.4565	1	1	1
ASPM	1	1	1	621.67	1
ATAD2	1	1	32.1329	85.2601	1
ATAD5	1	1	1	48.6205	1
ATF6B	1	1	1	26.2921	38.9352
ATG101	1	1	1	24.5886	21.6583
ATG4A	1	1	1	27.7807	26.7913
ATMIN	1	1	33.3684	32.9529	1
ATP10D	58.1612	36.5834	1	1	1
ATP13A2	1	1	1	31.7199	1
ATP1A2	321.204	8.17729	1	1	1
ATP1B2	96.9824	134.977	1	1	37.6249
ATP5S	1	38.3473	1	18.4817	1
ATP6V0A1	1	1	90.1749	54.0905	75.455
ATP7A	1	1	50.217	31.0593	47.3517
ATP8B1	101.9	1	1	1	1
ATPAF1	1	1	36.6385	20.778	1
ATXN2L	13.3198	1	1	29.3638	45.3529
AUH	1	29.6952	1	1	1
AURKA	1	1	1	281.326	1
AURKB	1	1	1	208.154	1
AXL	51.7596	184.045	1	1	1
B3GALT4	58.4628	1	1	1	1
B3GALT6	54.3787	1	1	1	1
B3GLCT	1	1	1	60.3913	37.2392
B4GALT2	1	28.9135	1	1	1
B9D1	14.6599	1	29.8626	19.9377	1
BACH2	1	38.3438	1	1	1
BAG5	1	1	1	34.1278	32.6551
BAIAP2	1	1	1	25.4603	31.413
BAIAP2L2	1	1	1	16.864	15.786
BAMBI	68.85	1	1	27.691	1
BANP	1	1	1	22.2919	20.6861
BARD1	1	1	1	33.0299	1
BBOX1	48.7495	1	1	1	1
BBS2	1	1	44.0429	30.0053	67.6115
BBS9	1	1	1	29.2438	25.4564
BCAN	1	1	222.398	166.405	149.108
BCAT2	1	1	1	1	27.9069
BCDIN3D	31.4705	1	1	1	1
BCR	1	39.266	1	1	1
BGN	349.262	104.807	1	1	90.1052
BICD2	1	70.3995	1	1	38.7808
BIRC5	1	1	1	243.47	1
BLM	1	1	1	41.4552	1
BLOC1S5	1	1	1	35.8931	1
BMT2	1	73.1029	1	1	1
BNC2	50.2542	1	55.7023	27.163	1
BORA	1	1	1	55.6368	1
BORCS5	1	1	28.255	1	1
BRCA1	1	1	1	30.2173	1
BRCA2	1	1	1	29.7252	1
BRD1	1	23.8794	1	1	1
BST2	242.489	1	1	1	1
BTBD6	31.5805	1	1	1	1
BUB1	1	1	1	319.66	1
BUB1B	1	1	1	175.697	1
C11orf1	1	1	24.2557	17.7139	1
C11orf68	1	37.1885	1	1	1
C12orf29	1	1	1	24.2626	38.1096
C12orf43	1	1	1	34.8006	28.2091
C12orf49	1	48.9113	1	1	1
C15orf41	45.592	1	1	23.0964	1
C16orf45	114.669	52.3426	1	1	26.0084
C16orf87	1	1	1	21.3634	25.6747
C18orf21	1	1	22.6216	1	1
C18orf25	1	1	1	30.2657	27.5396
C18orf54	1	1	1	39.6307	1
C19orf47	1	1	29.1165	24.9184	1
C19orf66	37.3685	1	1	1	1
C1QTNF1	112.151	1	1	1	1
C1QTNF3	549.828	1	1563.54	507.34	393.631
C1R	34.6037	1	1	1	1
C1orf112	1	1	1	62.9029	1
C21orf58	1	1	1	29.849	1
C21orf59	35.641	1	1	1	1
C2orf88	1	1	93.2333	67.4522	32.959
C4orf33	1	1	1	28.1335	1
C4orf46	1	1	1	42.8851	1
C6orf226	56.8925	1	1	1	21.2311
CA5B	1	1	30.8795	29.4002	1
CABLES1	1	1	37.89	1	28.9055
CACFD1	1	57.8917	1	25.2733	1
CACYBPP2	1	28.1331	1	1	1
CALM2P2	1	25.0097	1	1	1
CAMK2N1	33.8987	1	1	1	1
CARMIL1	48.8697	1	1	1	1
CBL	1	20.3118	1	1	34.6313
CBLB	1	85.0508	39.5714	1	1
CC2D1A	1	1	29.1161	1	1
CC2D1B	1	1	1	32.6791	1
CCDC127	1	1	26.9922	36.1292	1
CCDC137	1	39.22	1	19.2019	1
CCDC159	1	1	47.6794	1	27.4959
CCDC51	1	1	42.3322	43.709	58.4562
CCDC66	1	1	1	22.749	32.9965
CCDC71L	1	1	22.6595	21.6237	1
CCDC77	1	62.3826	1	31.7121	1
CCHCR1	1	68.1145	1	41.7329	1
CCNA2	1	1	1	510.184	1
CCNB1	1	1	1	691.857	1
CCNB2	1	1	1	377.451	1
CCNE1	1	1	1	34.5349	1
CCNF	1	1	1	133.384	1
CCNG2	1	59.3618	1	28.6698	1
CCP110	1	46.7351	1	37.3042	1
CCSAP	1	1	1	50.5205	1
CCT8P1	1	19.6383	1	1	1
CD27.AS1	1	1	1	1	22.2798
CD36	1	1	1	562.769	1762.4
CD58	1	1	49.2619	77.0188	64.7189
CD83	1	74.1964	1	1	1
CDC14B	1	43.2728	1	1	1
CDC20	1	1	1	358.94	1
CDC25C	1	1	1	32.4862	1
CDC37L1	1	51.4543	1	1	1
CDC45	1	1	1	139.854	1
CDC6	1	1	1	69.5949	1
CDC7	1	1	1	55.9941	41.3761
CDCA2	1	1	1	115.61	1
CDCA3	1	1	1	171.87	1
CDCA4	1	1	26.7458	60.3564	1
CDCA5	1	1	1	68.0467	1
CDCA8	1	1	1	192.478	1
CDH3	1	1	241.235	129.7	140.916
CDH6	1	93.9241	1	1	1
CDK1	1	1	1	258.577	1
CDK5RAP2	1	1	1	29.0418	1
CDKN1A	57.9545	1	1	38.1763	125.086
CDKN1B	47.0502	1	1	1	1
CDKN1C	1	30.8275	1	1	1
CDKN2AIP	17.1491	1	1	36.3135	57.2678
CDKN2D	1	1	1	36.5428	1
CDKN3	1	1	1	196.334	1
CEACAM1	32.5868	1	50.8677	30.4328	1
CEBPB	25.9146	1	1	1	1
CEBPG	1	1	1	39.1709	33.4944
CELF2	1	31.1642	1	1	1
CENPA	1	1	1	84.2104	1
CENPBD1	1	1	24.8433	16.1578	1
CENPE	1	1	1	209.554	1
CENPF	207.569	1	1	960.145	93.4675
CENPH	1	1	1	45.5334	1
CENPJ	1	1	1	50.1048	25.6074
CENPK	1	1	1	92.4698	1
CENPL	1	1	1	91.4196	1
CENPM	1	1	1	44.6126	1
CENPN	1	1	1	66.9783	1
CENPU	1	1	1	116.774	1
CENPW	1	1	1	103.458	1
CEP135	1	1	1	42.2241	1
CEP152	1	1	1	57.0611	1
CEP55	1	1	1	61.1624	1
CEP70	1	1	1	29.902	1
CEP78	1	1	1	33.1839	1
CEP97	1	37.0238	1	22.2265	1
CERKL	1	60.333	1	1	1
CFH	1	1	1	27.7638	1
CHAF1A	1	1	1	34.1425	1
CHAF1B	1	1	1	39.912	1
CHMP4B	31.5846	1	1	1	1
CHRDL1	1	1	50.0292	27.0822	38.2872
CHRNB1	1	1	1	1	23.6844
CHST14	24.9096	1	1	1	1
CHST2	87.8804	1	1	1	1
CIC	1	36.2359	1	1	1
CIP2A	1	1	1	81.4171	1
CIT	1	1	1	54.9917	1
CITED2	79.488	1	1	1	1
CKAP2	1	1	1	345.737	1
CKAP2L	1	1	1	121.45	1
CKMT2.AS1	1	1	1	1	25.4943
CKS2	35.7987	1	1	229.999	28.5591
CLCN5	1	1	29.2491	1	1
CLEC1A	1	1	1	28.4744	1
CLEC2D	26.4892	1	1	1	1
CLIP2	65.9709	1	1	1	1
CLSPN	1	1	1	34.6511	1
CLUAP1	39.2804	1	1	1	1
CMTM5	1	74.8909	1	1	1
CNEP1R1	1	1	1	22.5579	28.1651
CNKSR2	50.1119	1	1	1	1
CNKSR3	12.7299	1	1	1	1
CNN2	128.029	1	1	28.9016	49.2628
CNR1	32.5505	1	1	1	1
CNTRL	1	40.9279	1	71.4081	1
CNTROB	1	74.1962	1	35.1393	1
COA7	1	1	1	18.3389	32.7424
COG1	70.4798	1	1	28.3341	1
COG3	1	1	1	29.7882	34.9856
COL1A1	195.275	1	1	1	1
COL20A1	1	85.5595	1	1	1
COL24A1	1	1	50.9839	1	25.2173
COL25A1	97.5647	1	1	25.1316	1
COL3A1	368.744	1	1	1	1
COL9A3	1	31.1135	1	1	1
COMMD8	1	1	33.133	78.0666	73.2291
COMTD1	1	1	1	1	20.1686
COPG2	25.4622	1	1	1	1
COQ2	1	1	1	37.7578	1
COQ3	1	1	39.8654	51.2974	1
CPEB2	1	1	52.1756	41.7976	34.7345
CPEB4	1	1	33.2413	24.1621	1
CPED1	21.2313	1	1	1	1
CPOX	1	1	1	24.4413	27.3305
CPT1C	1	1	22.7222	1	1
CPT2	1	1	31.0901	14.7139	1
CPVL	44.4623	1	1	1	1
CRAT	1	1	1	31.617	30.968
CREBRF	1	1	1	34.0572	1
CRIM1	33.7477	43.6024	1	1	1
CRTAC1	1	1	61.8816	1	1
CRTC2	1	53.9014	1	1	1
CRY1	1	1	1	30.0104	31.4888
CRYZL2P	1	1	32.0319	1	1
CSGALNACT2	1	1	1	30.2373	1
CSRNP3	120.774	1	1	1	1
CSTF2	1	1	19.0146	42.9185	50.2809
CTGF	3762.56	964.558	1	268.808	570.3
CTHRC1	68.4701	1	56.4342	34.3113	1
CTXND1	1	1	49.2789	27.5966	1
CUTC	1	71.4509	1	36.1401	1
CXCL8	52.7601	1	1	1	1
CXCR4	1	1	31.5625	1	1
CYB561D2	1	1	1	19.4226	39.3846
CYGB	1	1	18.3375	1	1
CYP3A5	47.6454	1	1	1	1
CYR61	209.459	1	1	1	112.658
CYSLTR2	28.9149	1	1	1	1
DAGLA	1	60.0218	1	1	26.0902
DBF4	1	46.7148	1	85.1029	1
DBF4B	1	1	1	28.8816	1
DCAF12	1	1	41.7942	54.0632	61.8595
DCAF17	1	1	32.7832	32.7544	1
DCAF5	1	1	1	1	29.618
DCBLD1	37.5014	1	1	1	1
DCLK1	1	1	63.4705	62.5631	36.6765
DCLRE1C	1	1	1	47.2388	1
DCT	227.719	76.2493	3794.13	1405.17	1547.17
DDAH1	78.1884	1	1	1	1
DDIAS	1	1	1	43.9107	1
DDR1	145.563	1	20.9571	1	28.9822
DDX20	1	1	1	47.116	1
DDX28	1	1	42.5579	26.6173	1
DDX58	73.3253	1	1	1	1
DECR2	1	63.1336	1	20.2104	1
DENND5B	1	32.3605	1	1	1
DEPDC1	1	1	1	71.9303	1
DEPDC1B	1	1	1	69.4281	1
DGAT1	81.288	1	1	23.5281	1
DHCR24	1	1	1	100.443	1
DHODH	1	1	42.2416	19.4696	1
DHRS4L2	1	1	12.0743	1	1
DHX32	1	1	1	33.1896	1
DIAPH3	1	1	1	78.5696	1
DLEU7	25.561	333.376	1	19.7862	76.8127
DLG3	1	22.2231	1	1	1
DLGAP5	1	1	1	156.721	1
DMKN	1	1	51.6029	21.0783	35.618
DMPK	39.6213	75.1697	1	1	1
DMWD	1	32.2316	1	1	1
DNAJC18	1	43.7915	1	1	1
DNAJC24	26.5003	1	1	1	1
DNAJC5	1	1	1	44.7258	48.9941
DNAL4	1	1	1	18.078	19.6708
DOCK11	48.6001	1	1	1	30.7381
DONSON	1	1	1	30.7107	1
DOPEY1	1	33.7766	1	1	1
DPP3	1	1	1	1	25.457
DPP9	1	1	1	28.3231	1
DSCC1	1	1	1	47.9742	1
DTD2	20.2336	1	1	1	1
DTL	1	1	1	198.929	1
DTNB	1	1	1	30.1576	1
DTWD1	1	1	1	21.6723	34.3051
DUBR	29.4649	1	1	1	26.7093
DUS4L	62.2109	1	1	26.1257	1
DVL2	1	52.7935	1	32.8759	1
DYM	1	1	38.6703	52.3306	67.038
DYNC2H1	1	1	22.9994	25.7821	1
DYRK2	1	20.5156	33.4806	25.2268	1
E2F1	1	1	1	34.0641	1
E2F6	1	1	1	25.3394	21.5255
EBPL	1	1	1	21.8011	30.9677
ECI1	1	1	28.4888	21.2877	1
ECM2	23.6804	1	1	1	1
ECSIT	1	1	57.098	52.4437	45.222
ECT2	1	1	1	166.442	1
EDA2R	1	1	1	26.1345	35.1246
EDEM1	1	1	23.985	27.5694	1
EDNRA	71.2876	1	1	1	1
EDRF1	23.1379	1	1	1	1
EEFSEC	1	1	1	25.6198	33.0047
EFNA1	1	1	64.2302	25.7087	61.6474
EFNA4	50.9495	1	1	1	1
EFR3B	75.5141	1	1	1	1
EHHADH	1	1	36.3959	1	1
EIF3FP3	1	18.4931	1	1	1
EIF4A1	1	1	1	14.0884	20.8152
EIF4A1P10	1	21.7498	1	1	1
EIF4E3	21.8779	1	1	1	1
EIF5A2	1	1	1	34.2633	1
ELMOD3	1	1	1	28.1058	28.8547
ELOVL6	1	1	1	39.8405	1
EMC9	1	1	1	32.5675	1
ENKD1	1	28.1149	1	1	1
ENOSF1	1	1	23.6966	21.1937	1
ENPP1	135.614	1	1	33.4722	1
ENSG00000034063	1	1	1	49.8875	1
ENSG00000122497	1	25.7114	1	1	1
ENSG00000138293	1	1	82.3182	91.1367	119.629
ENSG00000141140	1	1	1	34.0072	1
ENSG00000152268	1	1	36.4802	23.2124	1
ENSG00000174374	1	1	1	18.8599	22.7985
ENSG00000184886	1	1	1	51.5328	40.1313
ENSG00000196963	1	1	1	1	31.0481
ENSG00000213283	1	1	1	18.3402	24.7499
ENSG00000233137	1	1	41.1293	22.5772	1
ENSG00000260336	63.417	1	1	1	1
ENSG00000261050	72.3545	1	1	1	1
ENSG00000267548	1	26.4851	1	1	1
ENSG00000270081	1	1	20.7808	17.2805	1
ENSG00000271430	35.5577	1	1	1	1
ERAP2	1	1	1	34.6414	51.8975
ERCC2	1	1	1	30.2324	33.6783
ERCC6L	1	1	1	31.833	1
ERCC6L2	75.8462	1	1	30.9722	1
ERF	1	26.1278	1	1	1
ERGIC1	1	1	1	17.3344	33.4597
ERMP1	116.555	1	1	32.4129	1
ERRFI1	129.309	1	1	1	1
ERV3.1	55.6008	1	1	1	1
ESCO2	1	1	1	42.2424	1
ESPL1	1	1	1	43.5019	1
ESRP1	1	1	112.161	70.2485	88.8674
ETAA1	1	1	1	38.3206	27.6943
EVA1A	1	1	51.9934	47.3204	30.3415
EVC	35.5961	1	1	1	1
EXO1	1	1	1	87.1488	1
EXOG	1	47.8775	1	1	1
EXOSC6	20.2398	1	1	1	1
EXTL1	1	1	1	31.1332	1
EZH1	1	52.2262	1	22.0858	1
F2RL2	288.378	1	1	107.436	106.668
FAAP100	1	1	1	34.7986	47.0662
FABP5	104.164	1	1	19.9282	1
FABP7	1	1	119.657	27.737	1
FAM102B	1	1	1	33.5368	1
FAM104A	1	1	1	17.44	24.2171
FAM109B	1	1	1	20.7829	35.3361
FAM111A	1	1	1	53.9003	1
FAM114A2	1	1	1	33.5826	37.4347
FAM117B	1	66.5663	1	18.1398	1
FAM122B	1	1	1	33.0825	1
FAM129B	1	21.944	1	1	1
FAM174B	1	1	55.0601	38.322	32.802
FAM184B	1	28.2327	1	1	1
FAM193A	1	48.5608	1	28.6308	1
FAM200A	36.9125	1	1	1	27.6581
FAM207A	1	1	1	1	14.02
FAM214A	35.4305	1	1	1	1
FAM3C2	1	28.948	1	1	1
FAM46A	80.7907	61.6454	1	1	1
FAM49A	1	109.034	43.787	1	1
FAM69A	1	1	38.6968	26.2141	52.3902
FAM76A	1	1	29.2051	30.6878	45.7882
FAM78B	1	42.1841	1	1	1
FAM83D	1	1	1	93.2139	1
FAM89B	20.0042	1	1	1	1
FAM98B	73.1876	1	1	1	1
FANCD2	1	1	1	92.3869	1
FANCG	1	1	1	38.0373	1
FANCI	1	1	1	107.512	1
FAS	1	1	40.6778	35.3549	1
FASTKD3	1	1	1	23.9337	29.6738
FBLIM1	26.5412	1	27.2017	1	1
FBXL15	68.3257	1	1	1	20.8184
FBXL2	1	1	1	1	34.6268
FBXO46	18.0805	1	1	1	1
FBXO5	1	1	1	47.778	1
FBXO8	1	1	1	37.2871	22.4722
FBXW7	26.0948	1	1	1	23.4445
FCGR2A	285.009	1	108.957	29.763	1
FCHSD2	19.7364	1	1	1	1
FDXR	1	1	1	24.4684	34.7398
FEM1C	1	101.954	1	56.6502	1
FES	1	35.5588	1	1	1
FGF1	49.4474	1	1	1	1
FGFR1OP	80.9829	1	1	44.9213	1
FHL3	1	32.8899	1	1	30.7237
FIBIN	250.328	74.9964	1	1	47.7847
FIG4	1	1	1	33.7696	27.4665
FIGNL1	1	1	1	37.672	1
FKBP1C	1	26.2877	1	1	1
FLRT3	1	31.8016	1	1	1
FLYWCH1	1	1	34.2372	1	1
FMO4	1	63.9788	1	1	1
FNBP1L	40.2424	80.2181	1	1	1
FOSL2	64.7897	1	1	1	1
FOXD3	1	23.2908	1	1	1
FOXM1	1	1	1	63.7924	1
FOXO1	1	100.407	41.3032	1	1
FRA10AC1	45.6721	1	1	1	1
FRMD5	1	73.0133	1	1	1
FRS2	1	56.7046	1	28.5242	1
FRY	1	45.0937	1	1	1
FTX	81.9779	1	1	1	1
FURIN	22.7573	1	1	1	1
FYCO1	1	1	36.2965	1	1
FZD4	99.638	1	1	1	1
FZD7	122.948	1	1	1	1
GAA	1	1	49.017	16.5647	1
GAPLINC	1	1	35.1963	1	1
GAREM1	51.3872	1	1	1	1
GATM	63.0546	1	1	24.675	1
GBA2	1	1	46.1837	29.1021	1
GBF1	1	1	1	33.0553	35.0662
GBP4	1	38.2574	1	1	1
GCNT2	1	1	85.2286	42.7823	45.4976
GDAP2	30.1317	1	1	26.8121	51.1684
GDPD5	40.9559	1	1	1	1
GEMIN5	1	24.4064	34.1402	1	1
GFOD2	1	1	1	36.204	38.8597
GFRA1	1	62.3499	1	1	1
GFRA2	1	267.744	1	1	1
GFRA3	1	1343.98	48.2981	45.2012	91.1503
GGA1	34.2163	1	1	1	1
GINS1	1	1	1	70.0002	1
GINS2	1	1	1	80.9638	1
GJB1	1	1	51.6728	47.8674	1
GJB2	1	1	44.0323	1	1
GLCE	69.7567	1	1	31.3746	1
GLE1	1	1	1	20.5726	25.4963
GLIPR1	37.2165	1	1	1	1
GLRB	26.9026	1	1	1	1
GLRX	68.9666	1	1	21.1806	1
GLYR1	1	44.2166	1	13.5469	1
GMPR	30.7687	1	183.801	57.3571	43.2373
GMPR2	1	1	38.5396	48.9126	72.1773
GNA12	64.2722	43.8364	1	1	1
GNG7	1	1	63.2702	15.2611	24.9898
GNPDA2	1	1	35.0605	40.7868	49.9437
GOLGA8B	1	27.9537	1	1	28.9201
GOPC	1	1	25.1695	58.608	56.1472
GPAM	1	67.0988	1	1	1
GPC1	1	60.3201	1	1	1
GPC3	169.116	1	1	1	1
GPN2	1	1	1	33.4367	1
GPR108	1	1	79.9765	73.1349	61.5532
GPRIN3	61.9111	1	1	26.9873	1
GPSM2	1	50.4541	1	111.614	1
GPX8	1	1	1	39.1563	32.328
GRB10	1	1	34.9667	1	1
GREB1	1	1	30.4931	17.2542	1
GRIP1	1	1	1	30.6388	29.194
GSKIP	1	1	42.8143	34.6187	1
GTF2E1	1	1	1	26.7929	1
GTF2E2	1	1	1	28.0292	24.2035
GTF2IRD1	1	1	42.1304	1	42.4151
GTF3C5	1	1	1	64.7558	30.6087
GTPBP10	1	1	1	22.8528	20.1372
GTSE1	1	1	1	71.6378	1
GYG2	1	1	125.425	56.9789	37.4765
H2AFJ	1	1	1	1	19.2751
HACD1	1	1	156.573	104.169	123.139
HACE1	1	1	1	35.665	24.8645
HAGHL	72.9881	1	54.9223	1	31.0427
HAUS3	1	1	1	44.0941	1
HCN1	1	1	39.181	17.6235	1
HDAC7	137.176	98.8552	1	1	1
HECA	1	23.6266	45.8496	1	1
HELLS	1	1	1	45.8929	1
HELQ	1	1	32.9583	26.0117	1
HERC3	1	1	1	28.2474	28.1893
HERC5	1	1	46.5625	27.9966	1
HES6	1	39.8072	1	1	1
HEY1	133.819	1	1	37.5919	1
HIF1AN	31.965	1	53.1688	41.787	1
HIRIP3	1	1	24.9858	34.0728	1
HIST1H2AC	1	1	36.9912	33.9149	1
HIST3H2A	1	1	20.4289	1	15.5945
HIVEP1	52.7041	1	1	1	1
HJURP	1	1	1	111.722	1
HKDC1	1	1	1	38.3019	1
HLA.B	1	1	49.0186	1	1
HLA.C	44.6385	1	72.8949	23.8758	1
HLCS	1	42.2328	1	28.1154	1
HMGB2	1	53.1894	1	785.576	76.7792
HMGB3	1	1	1	149.851	1
HMGCL	1	1	39.0188	24.705	48.9505
HMGCR	1	1	1	64.0276	29.6718
HMGN3.AS1	1	61.066	1	1	1
HMGXB3	1	1	45.203	53.5128	66.6867
HMGXB4	1	1	39.6362	28.03	1
HMMR	1	1	1	47.7256	1
HOXB7	1	1	1	32.3331	24.0942
HOXC9	65.6112	1	1	1	1
HOXD9	67.5167	1	1	1	1
HSD17B14	1	1	33.9473	1	1
HSD17B8	1	1	36.8364	1	1
HSF4	32.8681	1	1	1	1
HSPB7	1	31.9904	1	1	1
HSPBAP1	1	1	1	1	31.8714
HYLS1	1	1	1	53.0629	1
ICK	1	66.7027	1	26.6787	1
IDI2.AS1	1	1	20.2366	1	1
IDUA	40.3404	1	1	1	1
IER3	68.8967	1	26.9375	1	1
IFI35	45.1699	1	80.8578	21.0224	1
IFI44	106.154	1	85.6046	39.1938	1
IFI6	416.629	7.86202	390.504	22.0857	61.5974
IFIH1	20.0229	1	1	1	1
IFIT2	35.634	1	1	1	1
IFIT3	79.9885	1	146.969	33.4102	30.0079
IFIT5	1	1	37.1863	1	36.0057
IFITM1	59.3348	1	184.751	1	1
IFT140	1	29.1547	1	1	1
IFT172	1	1	1	27.9191	38.7038
IFT74	35.6581	1	1	1	1
IGDCC4	138.332	1	1	1	1
IGF1	1	87.0815	1	1	1
IGFBP3	739.372	61.271	1	35.3549	232.397
IGFBP6	233.256	1	1	1	1
IL10RB	1	1	23.1785	20.7957	1
IL12RB2	1	1	1	35.683	43.193
IL13RA1	1	61.2649	1	28.2713	1
IL1RAPL1	1	43.4973	1	1	35.9294
IL1RAPL2	1	38.2406	1	1	1
IL6R	1	1	20.7015	1	1
IMPA1	1	1	1	50.6284	37.4767
INAFM1	31.8321	1	1	1	1
INIP	1	1	1	35.8006	1
INO80	49.4665	1	1	1	1
INO80C	1	1	24.7308	17.0011	1
INPP5B	1	1	18.3208	26.8329	1
INSC	1	106.61	1	1	1
INTS5	25.5023	1	1	1	1
INTS6L	1	64.4069	1	1	1
IPO8	1	96.441	1	32.6297	1
IQCB1	1	1	1	26.0071	31.3691
IQCK	1	1	33.6982	35.6833	1
IQGAP3	1	1	1	137.266	1
IRF4	1	1	45.0781	36.6423	1
ISG15	154.773	1	1	1	1
ISOC2	1	1	1	21.3273	25.9553
ITGA10	129.82	1	1	1	1
ITGA2	1	69.645	1	1	1
ITGA4	1	143.964	1	1	49.3875
ITGA5	36.7457	1	1	1	1
ITGB1P1	1	40.2373	1	1	1
ITGB3BP	1	1	1	53.3558	1
ITM2A	1	104.562	1	1	1
ITPRIPL1	1	77.77	1	1	1
ITPRIPL2	1	47.4695	1	1	1
JMJD6	1	1	1	65.0385	50.3913
JRKL	1	1	1	25.696	26.4389
JUP	84.2506	1	1	1	1
KAT14	1	1	45.7079	20.6145	1
KAT2B	1	1	84.421	34.4226	39.9258
KAT6B	67.5132	1	1	1	1
KAT8	1	1	34.7896	1	1
KCNE4	170.476	1	1	38.5817	40.61
KCNS3	1	153.521	1	1	1
KCTD12	1	101.228	1	1	1
KCTD14	1	41.713	21.2596	1	1
KCTD9	1	1	1	30.5302	1
KDELC1	17.203	1	1	30.6082	39.5751
KDELC2	1	31.7066	1	78.8055	61.9323
KDM3B	1	1	36.6397	36.463	1
KDM7A	1	1	44.9424	1	1
KHDRBS3	32.4001	49.8633	1	1	1
KHK	18.7989	1	45.3703	22.1648	1
KIAA0586	1	1	1	30.2255	1
KIAA0753	22.5684	1	1	1	1
KIAA1468	1	44.0908	1	17.529	1
KIF11	1	1	1	210.307	1
KIF14	1	1	1	179.203	1
KIF15	1	1	1	63.413	1
KIF18A	1	1	1	77.2199	1
KIF18B	1	1	1	42.3979	1
KIF1C	1	44.057	1	1	1
KIF20A	1	1	1	447.273	1
KIF20B	1	1	1	96.0642	1
KIF21A	1	1	52.3543	39.9906	33.6534
KIF23	1	1	1	198.422	1
KIF2C	1	1	1	277.507	1
KIF4A	1	1	1	167.932	1
KIFC1	1	1	1	57.9483	1
KIT	1	1	176.599	108.155	128.208
KLF11	1	1	1	33.4296	1
KLF12	66.2908	1	1	26.5309	1
KLF13	1	33.834	1	1	1
KLF4	1	39.7849	1	1	1
KLF9	1	35.3588	1	1	31.0184
KLHDC4	22.7701	98.9153	1	1	1
KLHL28	1	1	1	1	28.0687
KLHL36	1	47.3031	1	22.0638	1
KNL1	1	1	1	101.201	1
KNSTRN	1	1	1	219.829	1
KNTC1	85.503	1	1	87.408	1
KRBA1	28.2781	1	1	1	1
KRCC1	1	1	45.5462	27.8547	25.9805
KREMEN1	1	1	39.318	21.3671	1
KRT18	51.868	1	1	1	1
L1CAM	1	102.098	1	1	1
L3HYPDH	1	36.6312	1	1	1
L3MBTL1	79.4929	1	1	1	1
LACTB2	1	1	1	26.9222	1
LAMB3	137.518	1	40.7866	1	40.6507
LARP1B	28.0047	1	1	1	22.4231
LCORL	1	1	1	41.083	24.529
LDB1	1	1	34.5101	14.0514	1
LEMD3	1	1	1	26.7771	1
LGALS12	150.021	1	1	1	1
LGI2	1	78.8142	1	1	1
LGR4	1	1	1	39.6141	37.8971
LHFPL3.AS1	1	1	308.961	120.636	71.5051
LIMD1	17.2568	1	1	1	1
LIMS2	1	33.2495	43.2709	1	1
LIN52	1	1	1	40.9627	1
LIN9	1	1	1	44.4276	1
LINC.PINT	56.9706	1	1	1	1
LINC00355	1	1	1	1	34.2047
LINC00518	1	1	1	1	48.4172
LINC00681	1	1	20.3809	1	1
LINC00900	33.0521	1	1	1	1
LINC00909	1	1	18.6493	31.7117	1
LINC01091	83.2429	1	1	1	1
LINC01158	1	1	41.2886	22.5214	1
LINC01579	1	1	64.3809	54.1448	35.1271
LINC02001	1	1	27.9976	16.0629	1
LINC02381	1	1	1	22.6341	30.7571
LMBRD2	1	1	1	28.7929	34.98
LMF1	1	33.3498	1	1	1
LMNB1	1	1	1	64.3762	1
LMO7	109.556	1	1	84.0733	1
LOX	166.662	1	1	1	1
LOXL4	1	27.523	204.979	151.433	73.1802
LPCAT3	1	1	1	22.7938	35.0262
LPIN3	1	29.7754	29.502	1	1
LRIG2	1	22.9166	1	1	1
LRP12	1	30.3116	1	1	26.3949
LRP3	45.0438	57.2826	1	1	1
LRR1	1	1	1	33.3506	1
LRRC23	1	44.724	1	1	1
LRRC42	1	1	1	33.1978	25.5391
LRRC7	56.5465	1	1	1	1
LRRC8A	49.6723	22.1977	1	1	1
LTBP2	84.2384	1	1	1	1
LTBP4	1	64.8255	1	1	1
MAD2L1	1	1	1	408.025	52.9552
MAFG	30.4392	1	1	1	1
MAGI2	1	1	1	1	23.0279
MAN2A2	1	11.8445	26.4673	1	1
MANBA	57.2496	1	1	1	1
MAP2K6	1	48.3666	1	1	1
MAP3K20	1	53.2505	1	40.1275	1
MAPK8IP3	57.3154	1	1	1	1
MAPK9	1	43.6909	1	1	1
MAPKAP1	1	1	27.1019	20.7876	1
MAPKAPK3	77.3358	1	1	26.1567	1
MAPKAPK5.AS1	1	31.1657	1	1	1
MAPT	1	1	61.9636	23.4996	27.0238
2022-03-02	73.6503	37.9224	1	1	1
2022-03-05	1	1	49.3404	31.6818	31.0698
MASTL	1	1	1	45.4741	1
MBD2	1	24.9062	1	1	1
MBD4	1	1	1	32.984	24.5929
MBD6	1	21.2177	16.3346	1	1
MBLAC2	1	1	1	32.8178	1
MBP	1	1	304.655	130.383	91.3427
MCCC1	1	1	1	35.9037	34.8913
MCM10	1	1	1	53.1965	1
MCM2	1	34.3148	1	128.743	1
MCM3AP.AS1	27.2191	1	1	1	1
MCRIP2	1	1	25.7064	1	1
MCTP1	1	1	30.6001	36.4613	1
MCUB	1	1	1	39.4508	1
MDC1	1	27.2555	1	72.3627	1
MED16	1	1	62.9638	37.9523	51.3679
MED6	1	1	1	19.2112	28.6499
MEGF8	1	1	1	1	25.8353
MEGF9	1	29.0028	1	1	1
MELK	1	1	1	91.8786	1
MET	1	1	70.8022	1	1
METAP1D	35.9212	1	1	1	1
METTL15	1	36.2181	1	10.9183	1
METTL22	46.5994	1	1	1	1
MEX3C	1	1	1	27.8884	1
MFAP2	1	1	1	1	53.2385
MFSD3	1	1	1	24.2825	34.4299
MGAT4A	1	1	35.4427	20.1377	1
MIAT	1	1	32.3535	1	1
MICALL1	1	39.8666	1	1	1
MIER3	1	46.6174	28.7998	1	1
MIGA1	1	42.7405	1	16.2655	1
MIPEPP3	1	20.3784	1	1	1
MIR181A1HG	1	59.9485	1	38.9705	56.5425
MIR663AHG	35.6157	1	1	1	1
MIR99AHG	106.38	1	1	16.8218	35.0885
MIS18BP1	1	1	1	57.8617	1
MKI67	1	1	1	246.927	1
MKNK1	44.7139	1	1	1	1
MKNK2	30.8137	1	1	1	1
MKS1	1	1	1	26.0768	28.8029
MLLT11	121.378	1	1	31.7468	1
MLPH	1	1	311.747	88.4419	1
MMACHC	1	1	1	13.4836	18.0966
MMP16	47.1176	1	1	1	33.0605
MNAT1	1	1	1	17.1798	20.5759
MOB2	1	1	1	16.2885	18.4229
MON1B	1	1	1	36.3828	1
MORF4L1P1	1	49.1595	1	1	18.1009
MPHOSPH9	1	1	27.2364	50.5109	1
MPP1	1	1	23.9195	35.5767	47.8829
MPZ	1	51.3935	1	1	1
MRE11	1	1	1	28.9644	1
MREG	1	1	56.352	24.8316	1
MRGPRX3	1	1	1	40.4467	1
MRRF	31.4121	1	52.8048	32.1072	1
MS4A7	1	1	105.637	30.5925	1
MSC	1	1	90.1114	55.2314	1
MSMO1	1	1	1	33.7952	37.0461
MSRB1	84.8332	1	1	36.3877	1
MSRB2	1	1	46.7092	21.5564	21.4623
MTBP	1	1	1	30.3469	1
MTERF2	1	1	29.4886	32.9224	1
MTFMT	1	1	21.0114	17.2451	1
MTG1	1	20.229	1	1	1
MTHFD2L	42.6472	1	1	1	1
MTMR11	35.4713	101.426	1	1	1
MTMR4	1	1	42.0099	24.5302	37.864
MTSS1L	1	21.7067	1	1	1
MTURN	42.2588	1	1	1	1
MUTYH	1	1	1	1	34.2769
MVB12B	1	124.654	1	1	1
MX1	334.116	1	333.285	1	1
MXD3	1	1	1	52.5258	1
MXRA7	22.0842	1	1	1	1
MYBL2	1	1	1	85.9701	1
MYEF2	1	1	25.2111	20.793	1
MYO18A	1	57.7336	1	1	1
MYO1D	1	1	55.2666	38.1286	29.0849
N4BP2L1	1	1	60.0705	36.4109	47.0808
NAA40	53.9939	1	1	26.2471	1
NAALADL2	1	17.8264	29.5695	1	1
NAB2	61.5629	1	1	15.8809	1
NACAD	32.147	55.2566	1	1	51.0466
NADK	1	1	1	18.7458	32.6258
NAGPA	21.7885	1	42.0663	30.1972	1
NANP	1	1	24.6811	54.567	49.0646
NAV2	1	1	69.7915	48.2752	26.0747
NBEA	124.323	59.5072	1	1	1
NBN	1	1	62.4498	84.5821	70.1238
NCAPD3	1	1	1	78.7114	1
NCAPG	1	1	1	155.82	1
NCAPG2	1	53.2338	1	143.216	1
NCAPH	1	1	1	135.695	1
NCKAP5L	1	18.0681	1	1	1
NCOR2	1	35.9599	25.5602	1	1
NDC1	1	1	1	89.1928	1
NDC80	1	1	1	134.204	1
NDE1	1	1	27.7737	45.8384	1
NDN	54.2043	1	1	1	27.4282
NECAB3	11.5669	1	20.2403	1	1
NEDD4L	1	1	1	1	28.2766
NEIL3	1	1	1	41.8106	1
NEK2	1	1	1	224.51	1
NEK3	1	1	32.0732	18.3091	1
NEMP1	1	1	1	87.3588	1
NEMP2	1	1	1	34.8261	1
NFATC2IP	38.3839	1	1	1	1
NFATC3	1	1	1	42.5998	1
NFKBIZ	153.675	1	1	1	1
NFRKB	1	1	1	38.7322	1
NFX1	1	1	57.6074	38.1688	45.8275
NGFR	1	522.502	1	1	48.6603
NIFK.AS1	1	1	1	21.6717	26.1119
NIPA1	1	57.2876	1	17.9442	1
NKIRAS1	1	1	1	29.6797	1
NLE1	1	1	1	40.632	29.5489
NLGN3	1	132.476	1	1	1
NLN	1	23.9198	1	31.7134	51.618
NMT2	1	49.044	1	28.1157	1
NOL6	1	1	41.0543	27.8518	1
NOM1	1	1	1	17.1305	27.354
NOP14	1	1	1	25.4913	22.8687
NOTCH3	21.2981	1	1	1	1
NPAS2	39.3029	1	1	1	1
NPAS3	89.957	1	1	1	1
NPAT	1	1	38.666	35.6087	1
NPC1	1	1	1	25.004	34.1899
NPEPL1	52.3786	1	1	1	1
NPM1P27	1	30.6147	1	1	1
NQO1	1	1	1	31.4307	27.7136
NR1D2	1	1	38.9466	26.9243	1
NR2F1	81.1437	1	1	1	1
NR2F1.AS1	62.552	1	1	1	1
NRAV	55.0086	1	1	14.5376	1
NRM	1	1	1	73.7375	36.2232
NRXN1	150.365	65.1236	1	1	1
NSDHL	1	1	1	42.3034	1
NSG1	71.1085	1	387.842	171.338	141.038
NSUN4	1	1	27.4756	24.7997	1
NUDT14	1	1	40.7113	1	1
NUDT15	1	1	1	39.0504	1
NUDT16	1	1	47.8512	30.4337	33.8252
NUDT8	1	51.0515	1	1	1
NUF2	1	1	1	176.434	1
NUFIP1	1	1	1	19.2413	24.6317
NUP188	1	86.539	1	33.6306	1
NUSAP1	1	1	1	492.06	1
OAS1	83.0862	1	1	1	1
OCEL1	1	1	1	1	22.3318
ODC1	147.191	1	1	65.6515	36.2837
OGG1	1	1	1	20.5277	22.4052
OIP5	1	1	1	42.6068	1
OLFM3	1	1	34.1736	42.5739	1
OLFML2A	34.2293	67.4515	1	1	1
OPA3	1	1	1	23.3263	23.7123
OR11A1	1	1	28.7041	1	32.176
ORC6	1	1	1	42.6446	1
OTUD5	38.3602	1	1	1	1
OXCT1	1	1	76.6157	94.0755	70.5141
OXNAD1	1	1	1	33.7248	1
P2RX7	1	1	74.8836	68.4078	40.158
PACS2	1	48.5925	1	1	1
PAGE2B	1	22.4876	1	1	19.5847
PALM2	1	59.9073	1	1	1
PANK4	1	1	1	39.0294	42.3672
PAPOLG	1	58.7026	1	32.9477	1
PAQR3	1	67.1496	1	1	1
PARD3	1	56.6418	1	1	1
PARP10	62.7698	1	1	1	1
PARP9	1	1	50.4771	1	1
PARPBP	1	1	1	62.231	1
PAX8.AS1	1	92.5928	1	1	43.5917
PAXIP1	51.1286	1	1	1	1
PBK	1	1	1	250.6	1
PCCA	1	1	1	28.2851	1
PCDHB2	1	1	1	17.7479	25.5986
PCDHB5	1	92.9415	1	1	1
PCDHGA11	1	1	1	35.6499	33.5656
PCLAF	1	1	1	73.5038	1
PCNX1	111.208	1	1	1	1
PCYT1A	1	1	30.484	32.7242	1
PCYT2	1	1	1	29.2988	33.2348
PDE12	1	1	1	38.3139	24.5959
PDE7A	70.5752	1	1	1	1
PDE8B	32.3386	1	1	1	1
PDGFD	31.7088	1	1	1	1
PDGFRB	86.7414	1	1	1	1
PDK3	1	1	1	43.8374	40.4284
PDPK1	18.1951	1	1	1	1
PDPR	1	1	25.5973	1	1
PDSS2	1	1	1	33.4575	31.4061
PDZRN3	1	36.2718	1	1	1
PERP	1	1	1	32.7895	1
PEX13	1	1	1	25.8541	30.6224
PFDN6	1	1	15.1983	13.3449	1
PFKFB3	37.8639	1	1	1	1
PFN1P1	1	24.2814	1	1	1
PGM2L1	1	52.4865	1	1	42.1067
PGPEP1	1	23.6288	1	1	1
PHKA1	36.9243	1	1	1	1
PHKA2	1	33.3151	1	1	1
PHRF1	21.1816	1	1	1	1
PIAS3	1	36.8429	1	39.2857	54.2795
PIF1	1	1	1	52.4189	1
PIGB	1	1	1	20.5143	43.6333
PIK3IP1	1	59.5359	1	1	1
PIK3R1	1	70.9296	1	31.1312	1
PILRB	1	1	24.1816	26.0767	1
PIMREG	1	1	1	233.316	1
PINX1	1	52.1474	1	21.3597	1
PITPNC1	1	1	1	31.7978	1
PKD1	69.4759	1	1	1	1
PKMYT1	1	1	1	39.1151	1
PLA2G12A	1	1	48.884	44.1557	58.9394
PLA2G15	1	1	39.5443	88.9807	63.7314
PLA2G4A	1	94.8969	1	1	1
PLA2G4C	35.1699	1	1	1	1
PLAGL2	1	35.7019	1	1	1
PLCG1	1	1	1	39.1011	46.8304
PLD2	1	73.7959	1	1	1
PLEKHA1	1	1	1	29.1126	45.894
PLEKHA4	56.7034	26.9471	1	1	1
PLEKHA8	71.725	1	1	1	1
PLEKHG1	1	81.6727	1	1	1
PLEKHG2	17.8933	53.3305	1	1	1
PLEKHH2	360.293	1	28.5301	33.0844	1
PLEKHH3	52.6989	1	1	1	1
PLK1	1	1	1	455.513	1
PLK4	1	1	1	72.2513	1
PLN	162.434	1	46.0503	114.026	211.192
PLXDC1	109.918	1	1	1	1
PLXNA2	55.3968	1	1	1	1
PLXNA3	1	60.5572	1	1	1
PLXNB3	1	75.4273	1	1	1
PMEL	1	120.98	1999.54	614.537	573.751
PML	1	1	34.6461	24.973	1
PNPLA6	1	33.7543	1	1	32.3932
POC1A	1	1	1	33.4278	1
POC1B	1	1	1	37.1301	1
POFUT2	25.303	1	1	1	1
POLA2	1	1	1	68.058	1
POLD1	1	1	1	47.4655	1
POLD3	1	1	1	54.7824	1
POLH	1	1	1	41.5509	27.4924
POLR3B	1	50.9518	1	27.6902	1
PORCN	1	42.3913	1	1	1
PPARGC1A	1	1	60.7165	33.0849	31.1639
PPM1B	1	1	1	45.1322	35.2412
PPM1M	1	162.414	1	1	1
PPP1R18	61.1058	51.7671	1	1	1
PPP2R3A	1	119.985	1	34.9803	36.3901
PPP3CB	1	59.6081	32.5925	1	1
PPRC1	1	1	59.4217	50.6219	38.1576
PQLC2	1	1	1	40.106	38.423
PQLC3	1	1	51.9968	1	38.9106
PRC1	1	1	1	317.422	1
PRDM4	25.1679	1	1	1	1
PRICKLE2	1	1	34.9142	16.9104	1
PRMT9	1	1	1	24.6076	35.0828
PROS1	1	1	1	30.613	36.3386
PRR11	1	1	1	66.3496	1
PRR3	1	1	1	1	29.4029
PRR5L	112.415	1	1	1	1
PRRX1	34.5652	129.885	1	1	30.294
PSAT1	1	1	1	30.512	1
PSKH1	1	96.5859	1	35.2073	1
PSMB10	1	1	12.9415	1	1
PSMB8	1	1	68.0071	50.8092	30.9662
PSPHP1	18.953	1	1	1	1
PTER	1	1	1	28.4352	1
PTPN21	99.1526	1	1	1	1
PTPN9	1	69.3749	1	24.6407	1
PTTG1	1	22.8888	59.7156	751.835	100.042
PVT1	1	1	1	14.5001	40.8928
PXDC1	1	25.3527	1	1	24.9472
PYCARD	32.6712	1	197.178	83.7541	67.2867
RAB11FIP1	1	1	1	20.0237	41.758
RAB21	1	1	29.8352	1	1
RAB24	1	1	17.7529	1	1
RAB27A	1	1	62.3514	59.4823	43.8833
RAB30	1	65.6203	27.3869	1	1
RAB30.AS1	1	1	21.2879	13.9998	1
RAB3D	1	24.8485	1	1	1
RAB40B	1	1	20.1684	1	1
RAB8B	1	1	19.3542	24.363	1
RACGAP1	1	1	1	121.613	1
RAD18	1	1	1	51.5769	27.6864
RAD51	1	1	1	77.9941	1
RAD51AP1	1	1	1	60.663	1
RALGAPA1	1	1	1	20.5256	27.0159
RALGDS	1	41.3595	33.2513	1	1
RANBP6	1	1	1	39.2791	1
RANGAP1	1	1	1	104.795	1
RAP2C	1	1	1	37.2474	1
RAPGEF6	57.2812	1	1	1	1
RARA	1	110.379	24.129	1	22.8447
RARRES3	46.5125	1	1	1	1
RASL12	1	103.16	1	1	1
RBBP8	1	1	1	30.7944	1
RBBP9	1	1	1	31.5899	1
RBL1	1	1	1	39.6918	28.1616
RBM43	1	39.8552	1	1	1
RBM45	1	1	1	14.3078	26.7815
RBMS2	1	31.8904	1	1	1
RBSN	1	1	1	36.2455	29.0006
RC3H2	1	1	1	21.7499	32.2165
RCC1	1	1	1	49.7252	1
RCN3	57.0832	1	1	1	1
RDH13	1	1	1	20.8245	23.2137
RECK	1	19.8436	1	1	1
RECQL4	1	1	1	26.6191	1
REEP4	1	23.8904	1	168.652	33.0472
RETREG1	51.8101	67.9867	1	1	1
RETSAT	1	1	1	35.9918	1
REXO4	1	1	1	26.4165	29.1529
RFC3	1	1	1	104.821	1
RFC5	1	1	1	71.0773	1
RFK	1	1	1	23.703	27.748
RFNG	1	26.5185	1	1	1
RFWD3	1	1	1	48.4611	1
RGS16	62.7187	1	1	1	1
RGS4	191.484	1	1	101.145	96.6428
RGS5	2839.02	1	1	306.632	513.65
RHBDD3	1	1	33.321	22.5043	1
RHNO1	1	1	1	102.597	1
RIC1	1	1	33.521	1	1
RIN3	1	14.8181	22.4296	1	1
RINL	1	26.2832	1	1	1
RINT1	1	1	30.4161	45.7751	60.2307
RIOX2	1	1	1	33.0067	40.2225
RIPK1	1	1	1	24.4054	35.5755
RIPK2	1	1	1	58.2103	55.5829
RLF	1	1	1	38.9263	1
RMC1	1	1	26.1203	28.2252	1
RMDN3	1	1	64.6719	44.8443	34.7956
RNASEH1.AS1	1	1	28.7294	15.3883	1
RNASEL	34.9256	1	43.3745	1	1
RNF123	1	105.968	1	1	1
RNF139	1	1	1	30.4846	1
RNF144A	1	1	19.1912	31.0232	1
RNF175	1	1	26.3269	1	1
RNF185	1	1	1	28.5137	29.7388
RNF214	38.3246	1	1	1	1
RNF220	1	1	19.3884	11.9583	1
RNGTT	1	1	34.0021	45.5517	1
ROGDI	1	31.2212	1	1	1
RPAP2	1	1	1	15.4201	22.6247
RPGR	1	27.1341	1	1	1
RPL14P1	1	20.1729	24.7189	1	1
RPL23AP65	1	20.3668	1	1	1
RPL39P3	1	19.5488	1	1	1
RPL41P5	1	1	12.3292	1	1
RPL4P4	1	44.641	23.1834	1	1
RPL6P27	1	25.0384	1	1	1
RPP40	1	1	1	23.7045	37.879
RPS10	1	1	9.15632	1	1
RPS23P8	1	25.548	23.6767	1	1
RPS3AP6	1	15.3102	16.8561	1	1
RPTOR	1	52.9149	1	1	1
RPUSD1	1	1	1	20.4647	25.143
RRAGB	1	120.878	1	1	29.4795
RRAGD	1	1	69.3116	37.138	27.6809
RRAS	1	36.985	1	1	1
RRM2	1	1	1	231.48	1
RRP12	1	1	1	1	24.8311
RSPO3	1	51.7807	1	1	1
RTN4IP1	1	1	1	26.8043	1
RTTN	1	1	21.6178	32.9794	1
RUFY2	43.5823	1	1	1	1
RYK	1	1	1	22.8244	30.6651
SALL2	39.4085	1	1	1	1
SAMD1	26.4124	1	1	1	1
SAMD4A	1	1	42.1772	1	1
SAMHD1	77.5124	51.6839	1	1	1
SAP130	1	46.816	1	28.9778	1
SAP30L	47.254	1	1	1	1
SBSPON	122.617	1	1	69.0088	35.0786
SCAMP1.AS1	1	1	1	1	21.9159
SCARF2	1	30.5691	1	1	1
SCIN	1	1	73.8317	60.2613	1
SCLT1	1	1	1	63.0642	1
SCRG1	55.0754	73.2051	1	1	1
SCUBE3	77.1639	1	1	1	1
SDHAP3	1	32.6008	1	1	1
SEC61A2	1	54.557	1	1	1
SEL1L3	54.9157	1	1	1	1
SEMA3A	130.785	1	1	1	1
SEMA3E	1	1	1	35.5318	1
SEMA4B	1	71.3353	1	1	1
SEMA4F	1	48.621	1	1	1
SERGEF	40.8829	1	23.6465	1	1
SERPINE1	132	1	1	1	63.4583
SERTAD1	1	1	28.2971	1	1
SETD1B	18.5844	1	1	1	1
SETD3	1	1	1	32.4894	25.5924
SFT2D2	1	1	1	19.6453	19.7067
SFXN4	1	1	1	21.9814	37.4398
SGK3	1	1	20.5153	1	1
SGO1	1	1	1	63.9776	1
SGO2	1	1	1	90.925	1
SGSM2	1	1	22.574	1	1
SGTB	1	1	1	28.7636	1
SH2B3	53.6635	1	1	1	1
SH3BGR	1	85.4599	1	1	1
SH3PXD2A	1	52.5107	1	1	1
SHC4	1	50.5315	1	1	1
SHCBP1	1	1	1	86.274	1
SHISA2	107.947	57.5234	1	54.614	1
SHKBP1	1	1	1	35.3219	1
SHMT1	1	1	76.8969	113.92	38.1507
SHROOM2	65.1444	1	1	1	1
SIPA1L1	80.1493	1	1	1	1
SIRPA	1	1	51.6258	30.1149	25.2735
SKA1	1	1	1	34.6554	1
SKA3	1	1	1	106.328	1
SLC13A3	1	1	23.0512	1	1
SLC15A4	1	56.8099	1	1	1
SLC16A1.AS1	36.6704	1	1	1	1
SLC1A4	1	1	1	31.9362	1
SLC22A17	1	152.428	1	1	1
SLC24A5	1	1	80.323	49.9034	30.0484
SLC25A14	1	50.777	1	28.9555	1
SLC25A17	1	19.0496	1	42.9257	47.1056
SLC25A27	1	1	32.5544	1	29.4441
SLC25A38	1	1	1	30.661	1
SLC26A2	1	1	1	35.3591	1
SLC26A4	33.7557	1	1	1	1
SLC26A6	1	1	1	25.5803	33.3326
SLC27A4	1	1	1	28.4373	1
SLC2A10	29.8926	62.0061	1	1	1
SLC2A4RG	25.9252	1	1	1	1
SLC30A4	1	34.7575	1	1	47.7747
SLC31A1	1	1	1	48.7381	1
SLC35A3	1	1	1	34.2322	1
SLC35C1	1	48.0431	1	1	1
SLC35E1	58.2222	1	1	29.2127	1
SLC35F5	1	1	28.6131	53.6038	52.7656
SLC38A7	1	1	1	27.0441	1
SLC38A9	1	78.1181	1	1	1
SLC39A11	1	1	70.5456	26.3695	32.8101
SLC39A8	1	1	1	30.087	1
SLC41A3	1	1	52.5444	25.0946	43.0181
SLC43A1	1	1	1	34.1025	27.0301
SLC45A2	130.538	1	294.269	239.871	107.254
SLC47A1	1	72.9455	1	1	1
SLC9A8	1	20.2648	18.8394	1	1
SLIT2	403.341	1	1	29.686	1
SLITRK6	1	775.976	1	47.8235	151.558
SMAD3	76.3629	1	1	1	1
SMARCAL1	1	1	60.0375	75.2236	38.1581
SMARCD2	1	61.0662	1	28.4494	1
SMC2	1	68.5104	1	95.2827	1
SMG8	1	1	1	33.8692	1
SMIM8	1	1	1	25.4718	1
SMO	73.6089	42.484	1	1	1
SMPD1	1	30.9315	1	1	23.3928
SMPD2	1	1	23.5726	19.1766	1
SMPDL3A	1	1	34.4179	1	1
SMURF2	1	1	1	29.1372	1
SNHG12	1	1	1	18.0636	20.575
SNHG14	1	1	39.5848	16.4492	24.7554
SNIP1	1	67.8822	1	28.256	1
SNRPEP4	1	36.2267	1	1	1
SNX11	1	1	1	37.3073	1
SNX22	1	107.916	1	1	1
SNX25	70.5158	34.8468	1	1	1
SOBP	152.932	1	1	15.9142	1
SOCS2.AS1	1	22.6216	1	1	1
SOD3	53.9292	1	1	1	1
SOX2	1	25.6196	1	1	1
SOX2.OT	1	60.7226	1	1	1
SPAG5	1	1	1	52.2272	1
SPC24	1	1	1	147.82	1
SPC25	1	1	1	57.8219	1
SPDL1	1	1	1	120.26	1
SPHK2	1	1	1	16.3855	24.0048
SPIRE1	1	1	36.7356	18.263	18.9545
SPR	1	1	32.4663	36.6655	1
SPTLC2	1	1	1	46.1201	55.1907
SRC	1	32.6472	1	1	1
SRF	29.7403	1	1	1	1
SS18L1	149.565	1	1	1	1
SSC5D	27.1796	1	1	1	1
ST6GALNAC2	1	1	49.82	34.8972	1
STARD13.AS	1	56.5558	1	1	1
STARD4.AS1	36.0557	1	1	1	1
STAT5A	1	1	44.4889	28.5983	1
STAT5B	68.0312	28.8581	1	1	1
STEAP1B	1	1	1	23.949	28.6939
STIL	1	1	1	31.4146	1
STK17B	1	1	1	35.0645	1
STK35	1	1	1	32.3245	1
STT3B	1	1	42.3857	47.1751	56.6504
STXBP4	1	27.435	1	1	1
SUOX	49.3065	1	28.9833	1	1
SUV39H2	1	1	1	31.2471	1
SUZ12P1	30.361	1	1	1	1
SYCP2	1	52.0795	1	1	1
SYNM	79.4324	1	43.2735	1	1
SYNPO2	57.9672	1	1	24.3985	1
TACC3	1	1	1	101.636	1
TAF1	83.1954	1	1	1	1
TAF10	1	1	18.6959	1	1
TAF3	1	62.5768	1	1	1
TAGLN2P1	1	71.611	1	1	1
TANGO6	1	1	33.3543	34.4451	1
TAOK2	16.8537	1	1	1	1
TAPBPL	1	1	1	1	38.6422
TAPT1	1	81.7051	1	1	1
TATDN2	1	43.7897	1	1	1
TAZ	1	73.3491	1	1	1
TBC1D10A	1	30.3693	1	1	1
TBC1D10B	1	1	1	1	29.5865
TBC1D17	1	1	1	17.2482	22.1055
TBC1D25	32.229	1	1	1	1
TBC1D5	1	1	65.8384	49.4527	50.091
TBC1D8	122.257	1	1	1	1
TBCCD1	1	1	1	38.981	39.0814
TBCD	1	1	29.886	56.3169	1
TBCK	1	1	32.5891	41.8644	57.9732
TBKBP1	36.9558	1	1	1	1
TBPL1	1	1	1	43.3852	40.4533
TCAIM	1	1	1	34.8299	35.0185
TCEANC2	1	109.597	1	1	1
TCF19	1	1	1	81.658	1
TCF7L1	56.7332	1	1	1	1
TCFL5	31.2961	1	1	1	1
TCN2	1	1	1	1	25.7831
TCTN2	1	1	1	14.5355	16.4181
TDP1	1	1	1	29.1173	1
TDP2	1	53.5042	1	17.636	1
TDRKH	1	1	1	45.8003	41.8428
TEAD4	1	1	1	20.3851	31.1701
TECTB	1	50.1522	1	1	1
TEFM	1	1	1	30.9021	27.6982
TEKT4P2	1	33.2373	1	1	1
TESC	50.9388	1	1	1	1
TEX2	1	1	56.2143	38.0651	31.1168
TEX30	1	1	1	57.0185	1
TGFBI	66.477	54.3725	1	1	1
TGM2	273.601	1	1	39.7358	1
THAP11	1	1	1	21.2558	37.5949
THAP8	1	50.0701	1	24.4335	1
THUMPD3	1	1	1	39.6336	29.3172
TICRR	1	1	1	31.7656	1
TIMELESS	1	1	1	70.1266	1
TIMM8A	1	1	42.0469	31.7556	1
TK1	1	1	1	188.71	1
TK2	1	1	24.3924	21.4947	1
TLE2	96.7549	1	1	1	1
TM4SF1	72.8357	1	1	1	1
TM9SF1	1	18.4259	1	1	1
TMCC2	1	1	1	19.2806	36.9934
TMCO3	1	1	1	60.1841	47.8972
TMCO6	1	1	45.8104	1	37.7079
TMEM116	1	1	31.0299	1	1
TMEM127	1	66.6118	1	1	1
TMEM141	1	1	21.0066	1	1
TMEM176A	1	233.691	1	1	1
TMEM176B	1	702.747	1	1	1
TMEM184B	1	32.4969	1	1	1
TMEM187	1	1	32.8472	1	1
TMEM203	1	44.198	1	1	1
TMEM206	1	69.7351	1	38.1791	59.7536
TMEM216	1	51.0018	1	1	1
TMEM234	53.5292	1	1	1	1
TMEM267	1	1	28.6047	20.2511	1
TMEM268	1	1	27.5918	1	1
TMEM39B	1	62.9111	1	19.1597	1
TMEM42	1	33.3244	1	1	1
TMEM45A	1	1	1	1	28.2303
TMEM62	1	1	1	31.1245	1
TMEM67	27.3947	1	1	1	1
TMEM71	1	60.9006	1	1	1
TMEM80	1	38.6397	1	1	1
TMOD1	1	1	31.3947	1	1
TMPRSS5	1	39.6649	1	1	1
TNC	104.308	66.1749	1	1	1
TOB2	1	41.9063	1	24.2973	1
TOE1	1	1	1	27.8481	1
TOP2A	1	1	1	931.943	1
TP73.AS1	1	39.896	1	1	1
TPCN1	1	1	34.3482	1	1
TPCN2	1	1	1	13.1698	26.0465
TPPP3	1	166.971	1	1	1
TPRA1	1	1	1	23.6598	45.1675
TPX2	1	1	1	594.676	1
TRAF7	1	1	1	27.8214	27.547
TRAIP	1	1	1	35.777	1
TRAPPC6B	1	1	34.8475	37.2778	1
TRERF1	46.8703	1	1	1	1
TRIM3	1	50.0097	1	1	1
TRIM35	1	1	1	32.9295	1
TRIM37	1	1	45.4867	32.9612	1
TRIM63	1	1	36.1218	1	1
TRIO	29.2115	1	1	1	1
TRIP10	71.0261	31.5563	1	1	1
TRIP13	1	1	1	112.423	1
TRMT1	1	1	58.176	40.3454	43.0257
TRMT12	1	1	1	31.0929	1
TRMT2B	1	1	1	36.4639	1
TRMT9B	31.986	1	1	1	1
TRMU	1	1	1	38.4108	27.3078
TROAP	1	1	1	181.689	1
TRPM1	1	1	132.011	49.742	68.1552
TSEN54	1	1	30.9334	24.766	1
TSHZ1	1	1	28.2479	20.3016	1
TTC26	1	1	1	40.7011	43.95
TTC30A	91.4513	1	1	1	1
TTF2	1	1	1	56.9269	1
TTI2	1	1	1	30.8862	32.8029
TTK	1	1	1	168.534	1
TTLL12	1	1	1	25.624	22.1506
TTLL3	45.8352	1	1	1	1
TTN	136.505	1	1	1	1
TTR	1	38.3972	1	1	1
TTYH1	1	246.675	1	22.4286	49.0149
TUBA1C	1	1	1	110.638	19.7011
TXNDC16	1	1	29.5353	1	1
TYRP1	1	1	924.512	707.706	511.49
TYSND1	1	39.6811	1	36.0913	1
TYW5	1	1	28.4633	19.3965	1
UBA7	1	45.4427	50.0598	35.8577	1
UBE2C	1	1	1	730.885	1
UBE2Q2P1	35.6208	1	1	1	1
UBE2S	1	1	1	29.7359	1
UBE2T	1	1	1	216.097	1
UBP1	1	1	1	31.0706	1
UBR5.AS1	1	43.9976	1	1	1
UCHL1	147.022	1	1	1	1
UCP2	1	40.2276	1	47.3552	61.0357
UEVLD	30.2772	1	1	1	1
ULK1	18.7946	1	1	1	1
ULK2	1	1	1	20.2367	32.6439
UNC5B	55.6057	1	1	1	1
UNK	1	1	1	21.5996	30.9029
UQCRHL	1	1	13.2329	1	1
URB1	1	1	1	29.5377	45.1088
USF3	1	1	28.3031	23.1859	1
USP12	25.2666	1	1	1	1
USP13	1	1	1	37.3857	1
USP18	1	1	35.7212	1	1
USP2	1	1	1	26.8927	27.3243
USP30	1	1	1	28.5738	1
USP32P2	1	12.1189	1	1	1
USP36	1	1	60.1375	43.284	31.6565
USP37	1	61.9042	1	1	1
USP38	1	1	1	57.638	41.624
USP54	1	1	37.9487	23.7114	1
USP6NL	1	79.9064	18.3797	1	1
UTP14A	1	1	1	31.679	30.788
UTP15	1	1	45.5363	41.1227	1
UTP3	1	1	22.5205	19.3148	1
UVRAG	1	1	1	18.4297	36.1757
VAC14	1	1	1	32.5197	52.051
VHL	1	52.213	1	23.5293	1
VPS13A	23.2595	1	1	1	1
VPS13D	1	1	23.4171	22.9082	39.5901
VPS18	1	1	1	32.7397	1
VPS37B	1	34.1224	1	1	1
VRK1	1	1	1	37.702	1
VSNL1	75.6963	1	1	1	1
VTI1A	1	45.1285	1	27.0912	1
WAC.AS1	32.54	1	1	1	1
WASF1	1	1	1	49.3959	35.0545
WDCP	1	1	1	55.571	1
WDR19	1	1	1	42.4469	49.8994
WDR27	61.1196	1	1	14.7352	1
WDR37	1	1	43.3107	1	38.8597
WDR4	1	1	1	27.4058	36.4397
WDR53	1	1	18.1668	1	1
WDR62	1	1	1	33.2309	1
WDSUB1	1	1	30.0998	34.2212	1
WEE1	1	1	1	58.3763	37.2224
WFS1	1	1	58.3594	32.6364	34.622
WIPF2	102.723	1	1	1	1
WWP1	1	1	46.5094	1	1
XPR1	1	1	26.6763	17.2185	1
XRCC2	1	1	1	50.963	1
XRCC4	237.254	1	1	39.3006	1
XYLT1	1	35.161	1	1	1
YEATS4	1	1	1	63.6883	28.6974
YOD1	1	1	1	38.5805	29.6094
YPEL1	76.7822	1	1	1	1
YPEL2	1	29.3722	1	1	1
ZBTB17	1	74.6884	1	36.9868	1
ZBTB21	41.9067	1	1	1	1
ZBTB24	1	1	1	19.779	21.0008
ZBTB40	1	52.5147	1	1	1
ZBTB45	1	29.7677	1	1	1
ZC3H12C	1	14.2192	1	25.9041	44.7016
ZCCHC6	1	1	1	1	28.7674
ZCCHC7	1	1	1	1	36.7396
ZDHHC14	1	1	26.1757	1	1
ZER1	1	1	31.6847	17.1982	1
ZFAND2A	1	45.8407	1	18.6833	1
ZFP62	1	1	1	1	28.7464
ZFP64	1	1	1	25.6346	30.846
ZFP82	1	1	1	51.3008	34.417
ZGRF1	1	1	1	40.0458	1
ZKSCAN3	1	1	34.0942	1	1
ZKSCAN5	1	1	1	32.3185	1
ZMAT5	1	29.2258	1	1	1
ZNF100	1	1	1	29.7574	1
ZNF134	1	1	1	41.5575	1
ZNF136	1	61.2316	1	52.2747	1
ZNF142	134.823	1	1	22.6133	1
ZNF181	1	40.0479	1	22.3904	1
ZNF197	48.3178	1	1	1	1
ZNF217	1	1	1	31.7888	28.7823
ZNF232	1	70.9671	1	1	1
ZNF250	1	1	1	29.1806	1
ZNF26	1	1	1	36.172	1
ZNF263	1	1	1	35.7536	33.4255
ZNF28	1	1	1	44.9136	1
ZNF304	123.089	1	1	33.1001	1
ZNF32	1	1	1	1	30.507
ZNF331	1	1	1	36.7452	1
ZNF350	27.3548	115.166	1	1	1
ZNF397	1	1	1	1	30.3502
ZNF398	1	1	41.8406	1	1
ZNF415	1	36.2869	34.6422	1	1
ZNF418	44.87	1	1	1	1
ZNF44	81.2881	1	1	1	1
ZNF444	41.1014	21.3002	1	1	1
ZNF446	24.1364	1	1	1	1
ZNF473	1	1	1	38.5823	1
ZNF493	1	35.3443	1	1	23.8089
ZNF507	1	1	36.2281	1	41.8197
ZNF521	18.9185	1	1	1	1
ZNF526	1	37.7163	1	1	1
ZNF536	1	44.4976	1	1	1
ZNF584	1	1	1	24.0982	29.0317
ZNF586	1	71.2538	1	17.5381	1
ZNF606	38.2328	1	1	1	1
ZNF608	12.1484	1	1	1	21.6607
ZNF627	1	1	1	35.488	1
ZNF654	1	1	1	1	26.0867
ZNF691	32.8127	1	1	1	1
ZNF700	1	1	1	33.8483	1
ZNF701	1	1	1	37.9189	1
ZNF71	1	55.8515	30.6176	1	1
ZNF714	1	1	29.7509	61.7129	1
ZNF720	1	39.8383	1	1	1
ZNF766	1	1	1	35.3862	1
ZNF770	1	1	1	53.3619	41.2587
ZNF780B	54.2434	1	1	1	1
ZNF862	1	1	28.4631	1	1
ZNF92	1	1	1	30.0989	1
ZNF93	1	1	1	35.6187	1
ZSCAN21	1	1	1	20.7003	17.3143
ZSCAN30	6.07893	77.7225	1	1	1
ZSWIM1	1	1	1	29.7046	1
ZW10	1	1	1	35.7056	1
ZWILCH	1	1	1	74.1126	1
ZWINT	1	1	1	131.739	50.1584
